# Gene body DNA hydroxymethylation restricts the magnitude of transcriptional changes during aging

**DOI:** 10.1101/2023.02.15.528714

**Authors:** James R. Occean, Na Yang, Yan Sun, Marshall S. Dawkins, Rachel Munk, Cedric Belair, Showkat Dar, Carlos Anerillas, Lin Wang, Changyou Shi, Christopher Dunn, Michel Bernier, Nathan L. Price, Julie S. Kim, Chang-Yi Cui, Jinshui Fan, Moitrayee Bhattacharyya, Supriyo De, Manolis Maragkakis, Rafael deCabo, Simone Sidoli, Payel Sen

## Abstract

DNA hydroxymethylation (5hmC), the most abundant oxidative derivative of DNA methylation, is typically enriched at enhancers and gene bodies of transcriptionally active and tissue-specific genes. Although aberrant genomic 5hmC has been implicated in age-related diseases, its functional role in aging remains unknown. Here, using mouse liver and cerebellum as model organs, we show that 5hmC accumulates in gene bodies associated with tissue-specific function and restricts the magnitude of gene expression changes with age. Mechanistically, 5hmC decreases the binding of splicing associated factors and correlates with age-related alternative splicing events. We found that various age-related contexts, such as prolonged quiescence and senescence, drive the accumulation of 5hmC with age. We provide evidence that this age-related transcriptionally restrictive function is conserved in mouse and human tissues. Our findings reveal that 5hmC regulates tissue-specific function and may play a role in longevity.
