## Supplementary material for "Gene body DNA hydroxymethylation restricts the magnitude of transcriptional changes during aging": 5hmC_Supp. Table 2 - DNA mass-spec

### Sheet: Data analysis
		112.05	126.066	142.061
Sample position on the plate	Sample	C	5mC	5hmC	Experimental 5mC%	Experimental 5hmC%		calibrated 5mC%	calibrated 5hmC%
20220930_Yan_Payel_DNA_A1	00675_heart	10330339328	565360000	3.06135e+06	0.0518738	0.000280889		0.0143711	0.00073512
20220930_Yan_Payel_DNA_A2	00676_kidney	2135514368	301382336	642809	0.123642	0.000263712		0.0342537	0.000690165
20220930_Yan_Payel_DNA_A3	00677_muscle	1364944384	237026080	589044	0.147905	0.000367564		0.0409754	0.000961959
20220930_Yan_Payel_DNA_A4	00679_heart	10687074304	1139401856	8392744	0.096275	0.000709154		0.0266719	0.00185594
20220930_Yan_Payel_DNA_A5	00680_kidney	1288117760	93525392	547081	0.0676646	0.000395807		0.0187457	0.00103587
20220930_Yan_Payel_DNA_A6	00681_muscle	1250803072	164577968	0	0.116278	0		0.0322136	0
20220930_Yan_Payel_DNA_A9	805325_liver	7160934912	1514291968	12107338	0.17431	0.00139368		0.0482908	0.00364741
20220930_Yan_Payel_DNA_A10	PS00858_cerebellum	5899588608	1082351232	10931726	0.154779	0.00156327		0.0428799	0.00409125
20220930_Yan_Payel_DNA_A11	PS00864_hippocampus	7057809920	856433856	17616936	0.107974	0.00222103		0.029913	0.0058127
20220930_Yan_Payel_DNA_B1	00675_lung	10763902976	692483392	3.49775e+06	0.0604267	0.000305217		0.0167406	0.000798789
20220930_Yan_Payel_DNA_B2	00676_cerebral	9409026048	728964736	12759145	0.0718139	0.00125697		0.0198952	0.00328963
20220930_Yan_Payel_DNA_B3	00677_spleen	1230827136	218091600	252410	0.150494	0.000174175		0.0416927	0.000455837
20220930_Yan_Payel_DNA_B4	00679_lung	6188616704	956794048	5.07622e+06	0.133808	0.000709913		0.0370701	0.00185792
20220930_Yan_Payel_DNA_B5	00680_cerebral	9890496512	2141317504	26801224	0.177576	0.00222258		0.0491954	0.00581675
20220930_Yan_Payel_DNA_B6	00681_spleen	7786562560	1623021056	2.59836e+06	0.172438	0.000276064		0.0477721	0.00072249
20220930_Yan_Payel_DNA_B8	757932_liver	1053232960	154991328	357066	0.128242	0.000295442		0.0355281	0.000773207
20220930_Yan_Payel_DNA_B10	PS00857_cerebellum	4009032448	901628864	9292660	0.18326	0.00188877		0.0507701	0.00494313
20220930_Yan_Payel_DNA_B11	PS00483_hippocampus	1061449088	201488096	1.10323e+06	0.1594	0.000872784		0.04416	0.00228418
20220930_Yan_Payel_DNA_C1	00675_kidney	8913220608	568887424	2.86946e+06	0.0599777	0.000302527		0.0166162	0.000791748
20220930_Yan_Payel_DNA_C2	00676_muscle	11338861568	1056815040	14355458	0.0851581	0.00115676		0.0235921	0.00302738
20220930_Yan_Payel_DNA_C3	00678_heart	9658245120	1036082496	7185917	0.0968164	0.000671486		0.0268219	0.00175736
20220930_Yan_Payel_DNA_C4	00679_kidney	14263762944	2218807552	13697702	0.134504	0.000830352		0.0372627	0.00217313
20220930_Yan_Payel_DNA_C5	00680_muscle	957233024	190592352	1.96922e+06	0.165762	0.00171267		0.0459226	0.00448226
20220930_Yan_Payel_DNA_C6	00682_heart	187455872	114548168	346381	0.378859	0.00114563		0.104959	0.00299824
20220930_Yan_Payel_DNA_C8	758456_liver	1690754304	555372928	1.03086e+06	0.247145	0.000458739		0.0684687	0.00120057
20220930_Yan_Payel_DNA_C10	PS00859_cerebellum	5933076480	971747776	11635598	0.140498	0.00168231		0.0389234	0.00440279
20220930_Yan_Payel_DNA_C11	PS00997_hippocampus	4576169984	714153856	12314370	0.134679	0.00232231		0.0373113	0.00607775
20220930_Yan_Payel_DNA_D1	00675_cerebral	7972149248	571725376	8.27277e+06	0.0668517	0.000967333		0.0185205	0.00253162
20220930_Yan_Payel_DNA_D2	00676_spleen	8491302912	1142211200	3.81851e+06	0.118519	0.00039622		0.0328345	0.00103695
20220930_Yan_Payel_DNA_D3	00678_lung	7498890752	879314496	5724388	0.104881	0.000682781		0.0290561	0.00178692
20220930_Yan_Payel_DNA_D4	00679_cerebral	8405285888	979780352	18520556	0.104192	0.00196952		0.0288653	0.00515446
20220930_Yan_Payel_DNA_D5	00680_spleen	435942816	180884640	304060	0.293105	0.000492699		0.0812017	0.00128945
20220930_Yan_Payel_DNA_D6	00682_lung	3323416832	403516320	3.35693e+06	0.108173	0.00089991		0.0299681	0.00235517
20220930_Yan_Payel_DNA_D8	761475_liver	1325610368	348692928	778661	0.208165	0.000464849		0.0576697	0.00121656
20220930_Yan_Payel_DNA_D10	PS00690_cerebellum	4290603264	631798848	7985181	0.128144	0.00161958		0.0355008	0.00423864
20220930_Yan_Payel_DNA_D11	PS00490_hippocampus	5370085376	664806976	13842640	0.109908	0.00228852		0.0304489	0.00598932
20220930_Yan_Payel_DNA_E1	00675_muscle	8494401024	677653440	8673757	0.0738126	0.000944779		0.020449	0.0024726
20220930_Yan_Payel_DNA_E2	00677_heart	9471938560	806157312	5.15534e+06	0.0783952	0.000501334		0.0217185	0.00131205
20220930_Yan_Payel_DNA_E3	00678_kidney	15226733568	1882812160	16777418	0.109937	0.000979628		0.0304568	0.0025638
20220930_Yan_Payel_DNA_E4	00679_muscle	3204790272	1065323648	5.67359e+06	0.249153	0.00132691		0.069025	0.00347268
20220930_Yan_Payel_DNA_E5	00681_heart	9336573952	1388090368	8.2262e+06	0.129331	0.000766447		0.0358296	0.00200588
20220930_Yan_Payel_DNA_E6	00682_kidney	11963414528	1482722560	14966481	0.110149	0.00111183		0.0305155	0.00290979
20220930_Yan_Payel_DNA_E8	805336_liver	6132480512	2046241152	5625604	0.250019	0.000687361		0.069265	0.0017989
20220930_Yan_Payel_DNA_E10	CYC03728_cerebellum	846889216	255795392	1644515	0.23163	0.00148915		0.0641705	0.00389729
20220930_Yan_Payel_DNA_E11	PS00485_hippocampus	3100399104	541472384	9364447	0.148298	0.00256473		0.0410844	0.0067122
20220930_Yan_Payel_DNA_F1	00675_spleen	16734640128	1448305536	7.48719e+06	0.0796191	0.000411601		0.0220576	0.00107721
20220930_Yan_Payel_DNA_F2	00677_lung	7675480576	634066112	2.98931e+06	0.0762783	0.000359614		0.0211321	0.000941152
20220930_Yan_Payel_DNA_F3	00678_cerebral	10442719232	1378793472	30569326	0.116333	0.00257924		0.0322289	0.00675016
20220930_Yan_Payel_DNA_F4	00679_spleen	15659487232	2598745344	12232520	0.142238	0.000669524		0.0394053	0.00175222
20220930_Yan_Payel_DNA_F5	00681_lung	701533184	170287856	541592	0.195203	0.000620834		0.0540789	0.00162479
20220930_Yan_Payel_DNA_F6	00682_cerebral	9819384832	1500605056	26776966	0.13225	0.00235988		0.0366383	0.00617607
20220930_Yan_Payel_DNA_F8	751020_liver	6582767616	1477152128	7.77694e+06	0.183095	0.00096396		0.0507244	0.0025228
20220930_Yan_Payel_DNA_F10	PS00686_cerebellum	1026444672	328401056	1.84874e+06	0.24206	0.00136268		0.06706	0.0035663
20220930_Yan_Payel_DNA_F11	PS00484_hippocampus	6831016960	951783168	22835018	0.121935	0.00292545		0.0337809	0.00765625
20220930_Yan_Payel_DNA_G1	00676_heart	13187232768	984014272	4.16309e+06	0.069417	0.000293684		0.0192312	0.000768604
20220930_Yan_Payel_DNA_G2	00677_kidney	8142928384	856232448	4.00725e+06	0.0951035	0.000445093		0.0263474	0.00116486
20220930_Yan_Payel_DNA_G3	00678_muscle	8474079232	1130312832	16197558	0.117489	0.00168363		0.032549	0.00440627
20220930_Yan_Payel_DNA_G4	00680_heart	565509952	145885376	568282	0.204906	0.000798189		0.0567669	0.00208895
20220930_Yan_Payel_DNA_G5	00681_kidney	13435193344	1650328832	13746338	0.109299	0.000910398		0.03028	0.00238262
20220930_Yan_Payel_DNA_G6	00682_muscle	10718532608	1615675776	16281886	0.130819	0.00131832		0.0362419	0.00345019
20220930_Yan_Payel_DNA_G8	767427_liver	3239297536	693473920	6.72165e+06	0.176031	0.00170622		0.0487675	0.00446538
20220930_Yan_Payel_DNA_G10	PS00684_cerebellum	2984020480	563633664	11097771	0.15838	0.00311844		0.0438773	0.00816133
20220930_Yan_Payel_DNA_G11	PS00494_hippocampus	6585764864	885193536	22139460	0.118135	0.00295465		0.0327279	0.00773265
20220930_Yan_Payel_DNA_H1	00676_lung	12631233536	1047461120	4.12148e+06	0.076553	0.000301216		0.0212082	0.000788317
20220930_Yan_Payel_DNA_H2	00677_cerebral	9947043840	1992589824	27587540	0.166504	0.00230526		0.0461281	0.00603313
20220930_Yan_Payel_DNA_H3	00678_spleen	8536452608	1141636736	3.21664e+06	0.117922	0.000332253		0.0326689	0.000869544
20220930_Yan_Payel_DNA_H4	00680_lung	6640065024	708914176	4381504	0.0964068	0.000595851		0.0267085	0.00155941
20220930_Yan_Payel_DNA_H5	00681_cerebral	391092640	306858272	769910	0.439172	0.00110188		0.121668	0.00288376
20220930_Yan_Payel_DNA_H6	00682_spleen	13441878016	2327716096	7.50889e+06	0.147538	0.000475936		0.0408737	0.00124558
20220930_Yan_Payel_DNA_H8	771167_liver	4819003904	433251872	7.66633e+06	0.0823685	0.0014575		0.0228193	0.00381444
20220930_Yan_Payel_DNA_H10	PS00782_cerebellum	2569084928	564972928	3.69741e+06	0.180056	0.00117836		0.0498826	0.00308391
20220930_Yan_Payel_DNA_H11	PS00497_hippocampus	3589660160	584992960	8455896	0.139846	0.00202144		0.0387429	0.00529034
