## Supplementary material for "Gene body DNA hydroxymethylation restricts the magnitude of transcriptional changes during aging": 5hmC_Supp. Table 12 - Antibodies and DNA oligo sequence

### Sheet: antibodies
Antibody name	Source	Catalog number; RRID	Application
5-Hydroxymethylcytosine (5-hmC) antibody (pAb)	Active Motif	39092; AB_2630381	Dot blot, IF
5-hydroxymethylcytosine (5-hmC) Antibody (mouse)	Diagenode	C15200200-50; Mab-31HMC-050	hMeDIP
Goat anti-rabbit IgG (H+L) HRP conjugated	Bio-Rad	170-6515; RRID:AB_11125142	Dot blot
Goat anti-Rabbit IgG (H+L) Cross-Adsorbed Secondary Antibody, Alexa Fluor 488	Invitrogen	A-11008; RRID:AB_143165	IF
5-methylcytosine (5-mC) Antibody - clone 33D3	Diagenode	C15200081-100; MAb-081-100	MeDIP

### Sheet: DNA oligos
Chr	Start	End	Width	Sequence	#of Cs	#of CGs	GREAT: Gene (distance to TSS)	GREAT GO biological process Term	Manufacturer
chr13	114055987	114056007	20bp	ATTCACAGATGAAGCCGGTC	5	1	Ndufs4 (+332,261)	Mitochondrion organization	GenScript
chr4	107907367	107907387	20bp	GGGGAGCAATGGCAGGGGTC	3	0	Cpt2 (+16,233)	Fatty acid metabolic process	GenScript

### Sheet: Primers
Target	Manufacturer	Catalog	Application
Unmethylated spike-in	Diagenode	C02010040	MeDIP, hMeDIP
Methylated spike-in	Diagenode	C02040019	MeDIP
Hydroxymethylated spike-in	Diagenode	C02040018	hMeDIP
Gapdh	Diagenode	C17021045-50	Cerebellum hMeDIP
Sfi1	Diagenode	C17021046-50	Cerebellum hMeDIP
